# Molecular features of exceptional response to neoadjuvant anti-androgen therapy in high-risk localized prostate cancer

**DOI:** 10.1101/2021.04.20.440657

**Authors:** Alok K. Tewari, Alexander T.M. Cheung, Jett Crowdis, Jake R. Conway, Sabrina Y. Camp, Stephanie A. Wankowicz, Dimitri G. Livitz, Jihye Park, Rosina T. Lis, Alice Boosma-Moody, Meng Xiao He, Saud H. AlDubayan, Zhenwei Zhang, Rana R. McKay, Ignaty Leshchiner, Myles Brown, Steve Balk, Gad Getz, Mary-Ellen Taplin, Eliezer M. Van Allen

**Author notes:** These authors contributed equally (Alok K. Tewari, Alexander T.M. Cheung). These authors contributed equally (Mary-Ellen Taplin, Eliezer M. Van Allen).

## Abstract

High-risk localized prostate cancer (HRLPC) is associated with a substantial risk of recurrence and prostate cancer-specific mortality^1^. Recent clinical trials have shown that intensifying anti-androgen therapies administered prior to prostatectomy can induce pathologic complete responses (pCR) or minimal residual disease (MRD) (<5 mm), together termed exceptional response, although the molecular determinants of these clinical outcomes are largely unknown. Here, we performed whole exome (WES) and whole transcriptome sequencing (RNA-seq) on pre-treatment multi-regional tumor biopsies from exceptional responders (ER: pCR and MRD patients) and non-responders (NR: pathologic T3 or lymph node positive disease) treated with intensive anti-androgen therapies prior to prostatectomy. *SPOP* mutation and *SPOPL* copy number loss were exclusively observed in ER, while *TP53* mutation and *PTEN* copy number loss were exclusively observed in NR. These alterations were clonal in all tumor phylogenies per patient. Additionally, transcriptional programs involving androgen signaling and TGFβ signaling were enriched in ER and NR, respectively. The presence of these alterations in routine biopsies from patients with HRLPC may inform the prospective identification of responders to neoadjuvant anti-androgen therapies to improve clinical outcomes and stratify other patients to alternative biologically informed treatment strategies.
