## Supplemental Table 1 for "Molecular features of exceptional response to neoadjuvant anti-androgen therapy in high-risk localized prostate cancer"

### Sheet: exome_characteristic
pair_id	participant	response	tumor_sample	normal_sample	tumor_mean_coverage	normal_sample_coverage	cont_est_fraction	absolute_ploidy	absolute_purity	facets_ploidy	facets_purity	mutational_burden_value	biopsy_site
14283_13_T1_B1	14283-13	Exceptional	RP-1300_14283-13-pre-T1	RP-1300_14283-13-B1	232.34	143.56	0.001	2	0.36	1.94	0.3	0.916	RIGHT BASE
14283_13_T2_B1	14283-13	Exceptional	RP-1300_14283-13-pre-T2	RP-1300_14283-13-B1	261.8	143.56	0.001	1.99	0.58	2	0.442	1.302	RIGHT LATERAL BASE
14283_15_T1_B1	14283-15	Exceptional	RP-1300_14283-15-pre-T1	RP-1300_14283-15-B1	161.09	66.19	0.001	1.97	0.59	2.07	0.577	0.903	L Lateral Apex
14283_15_T2_B1	14283-15	Exceptional	RP-1300_14283-15-pre-T2	RP-1300_14283-15-B1	138.91	66.19	0.001	1.98	0.47	2.43	0.457	0.664	L Base
14283_15_T3_B1	14283-15	Exceptional	RP-1300_14283-15-pre-T3	RP-1300_14283-15-B1	65.86	66.19	0.014	1.97	0.75	2.02	0.738	0.955	R Apex Lateral
14283_15_T4_B1	14283-15	Exceptional	RP-1300_14283-15-pre-T4	RP-1300_14283-15-B1	159.98	66.19	0.001	1.97	0.69	2.2	0.687	0.931	L Apex
14283_18_T1_B1	14283-18	Exceptional	RP-1300_14283-18-pre-T1	RP-1300_14283-18-B1	117.65	94.77	0.001	1.94	0.39	2.19	0.423	0.713	left lateral apex
14283_18_T2_B1	14283-18	Exceptional	RP-1300_14283-18-pre-T2	RP-1300_14283-18-B1	107.47	94.77	0.001	1.95	0.45	2.12	0.468	0.77	left lateral base
14283_21_T1_B1	14283-21	Exceptional	RP-1300_14283-21-pre-T1	RP-1300_14283-21-B1	150.3	84.28	0.023	2.05	0.68	2.06	0.7	0.477	small charlie 30
14283_21_T2_B1	14283-21	Exceptional	RP-1300_14283-21-pre-T2	RP-1300_14283-21-B1	123.79	84.28	0.003	2.04	0.69	2.08	0.836	0.757	small bravo 25
14283_21_T3_B1	14283-21	Exceptional	RP-1300_14283-21-pre-T3	RP-1300_14283-21-B1	112.74	84.28	0.001	2.11	0.66	2.2	0.617	0.862	large echo 30
14283_21_T4_B1	14283-21	Exceptional	RP-1300_14283-21-pre-T4	RP-1300_14283-21-B1	140.14	84.28	0.001	2.08	0.27	2.22	0.304	0.878	small delta 30
14283_24_T2_B1	14283-24	Exceptional	RP-1300_14283-24-pre-T2	RP-1300_14283-24-B1	93.05	77.17	0.01	2.08	0.49	2.08	0.552	1.295	L Lateral Mid
14283_25_T2_B1	14283-25	Non	RP-1300_14283-25-pre-T2	RP-1300_14283-25-B1	175.43	84.53	0.001	2.04	0.45	2.04	0.447	1.177	R Base
14283_25_T4_B1	14283-25	Non	RP-1300_14283-25-pre-T4	RP-1300_14283-25-B1	177.49	84.53	0.001	2.03	0.45	2.06	0.514	1.454	R Mid
14283_25_T6_B1	14283-25	Non	RP-1300_14283-25-pre-T6	RP-1300_14283-25-B1	176.58	84.53	0.001	2.05	0.79	2.15	0.472	1.603	R Apex
14283_27_T1_B1	14283-27	Non	RP-1300_14283-27-pre-T1	RP-1300_14283-27-B1	159.74	67.06	0.001	1.83	0.251	1.83	0.251	0.68	right base
14283_27_T3_B1	14283-27	Non	RP-1300_14283-27-pre-T3	RP-1300_14283-27-B1	156.65	67.06	0.001	3.32	0.47	3.11	0.477	0.883	right mid
14283_27_T4_B1	14283-27	Non	RP-1300_14283-27-pre-T4	RP-1300_14283-27-B1	167.95	67.06	0.001	1.94	0.43	2	0.416	0.907	left base
14283_28_T1_B1	14283-28	Non	RP-1300_14283-28-pre-T1	RP-1300_14283-28-B1	143.4	71	0.001	1.97	0.48	2.12	0.467	0.868	right mid
14283_28_T2_B1	14283-28	Non	RP-1300_14283-28-pre-T2	RP-1300_14283-28-B1	128.36	71	0.015	1.96	0.33	2.05	0.346	0.871	right base
14283_28_T3_B1	14283-28	Non	RP-1300_14283-28-pre-T3	RP-1300_14283-28-B1	108.19	71	0.001	1.97	0.39	2.09	0.386	0.879	left base
14283_2_T5_B1	14283-2	Exceptional	RP-1300_14283-2-pre-T5	RP-1300_14283-2-B1	251.75	74.02	0.001	1.93	0.43	2.19	0.249	1.299	L Apex Lateral
14283_2_T6_B1	14283-2	Exceptional	RP-1300_14283-2-pre-T6	RP-1300_14283-2-B1	263.83	74.02	0.006	1.92	0.19	2.11	0.3	0.922	L Mid Lateral
14283_34_T1_B1	14283-34	Non	RP-1300_14283-34-pre-T1	RP-1300_14283-34-B1	140.98	56.27	0.027	1.94	0.22	1.81	0.223	1.314	left base
14283_44_T1_B1	14283-44	Non	RP-1300_14283-44-pre-T1	RP-1300_14283-44-B1	108.22	77.43	0.002	1.9	0.48	2.1	0.504	0.636	left medial base
14283_44_T2_B1	14283-44	Non	RP-1300_14283-44-pre-T2	RP-1300_14283-44-B1	131.76	77.43	0.004	1.9	0.44	2.1	0.468	0.581	left lateral base
14283_45_T2_B1	14283-45	Non	RP-1300_14283-45-pre-T2	RP-1300_14283-45-B1	209.74	131.52	0.001	1.97	0.21	2.42	0.3	1.636	RIGHT BASE
14283_4_T3_B1	14283-4	Exceptional	RP-1300_14283-4-pre-T3	RP-1300_14283-4-B1	95.84	110.03	0.008	2.05	0.7	2.23	0.668	1.608	R Lateral Mid
14283_53_T1_B1	14283-53	Non	RP-1300_14283-53-pre-T1	RP-1300_14283-53-B1	140.83	156.84	0.003	1.93	0.37	2.1	0.413	0.943	right base
14283_53_T2_B1	14283-53	Non	RP-1300_14283-53-pre-T2	RP-1300_14283-53-B1	179.43	156.84	0.003	1.94	0.53	2.04	0.538	1.088	RIGHT LATERAL BASE
14283_54_T1_B1	14283-54	Exceptional	RP-1300_14283-54-pre-T1	RP-1300_14283-54-B1	188.34	150.8	0.001	1.94	0.51	2.01	0.52	1.208	RIGHT BASE
14283_54_T3_B1	14283-54	Exceptional	RP-1300_14283-54-pre-T3	RP-1300_14283-54-B1	209.56	150.8	0.001	1.96	0.63	2.03	0.631	0.886	RIGHT LATERAL MID
14283_55_T1_B1	14283-55	Non	RP-1300_14283-55-pre-T1	RP-1300_14283-55-B1	144.44	154.89	0.006	1.98	0.7	1.99	0.21	1.155	left base
14283_59_T2_B1	14283-59	Non	RP-1300_14283-59-pre-T2	RP-1300_14283-59-B1	253.4	93.33	0.005	2	0.69	2.55	0.331	1.863	left apex lateral
14283_62_T1_B1	14283-62	Non	RP-1300_14283-62-pre-T1	RP-1300_14283-62-B1	153.98	165.35	0.005	2.04	0.4	2.12	0.414	0.894	L2
14283_62_T2_B1	14283-62	Non	RP-1300_14283-62-pre-T2	RP-1300_14283-62-B1	226.01	165.35	0.008	2.03	0.36	2.15	0.366	1.035	L3
14283_62_T3_B1	14283-62	Non	RP-1300_14283-62-pre-T3	RP-1300_14283-62-B1	182.98	165.35	0.002	2.03	0.35	2.05	0.339	1.037	L4
14283_64_T3_B1	14283-64	Exceptional	RP-1300_14283-64-pre-T3	RP-1300_14283-64-B1	114.8	75.84	0.001	2.1	0.31	2.33	0.231	0.633	left apex medial
14283_64_T4_B1	14283-64	Exceptional	RP-1300_14283-64-pre-T4	RP-1300_14283-64-B1	152.66	75.84	0.036	2.09	0.3	2.19	0.3	0.678	left apex lateral
16223_10_T2_B1	16223-10	Exceptional	RP-1300_16223-10-pre-T2	RP-1300_16223-10-B1	182.5	112.8	0.001	1.84	0.24	1.82	0.289	0.78	LEFT PZ NODULE
16223_16_T1_B1	16223-16	Exceptional	RP-1300_16223-16-pre-T1	RP-1300_16223-16-B1	216.04	160.67	0.029	1.99	0.63	2.54	0.259	0.519	left lateral base
16223_16_T3_B1	16223-16	Exceptional	RP-1300_16223-16-pre-T3	RP-1300_16223-16-B1	158.55	160.67	0.003	1.98	0.26	2.29	0.3	0.595	LEFT MID
16223_21_T1_B1	16223-21	Exceptional	RP-1300_16223-21-pre-T1	RP-1300_16223-21-B1	156.36	171.64	0.002	1.98	0.8	2.07	0.781	0.697	LEFT MID
16223_25_T1_B1	16223-25	Non	RP-1300_16223-25-pre-T1	RP-1300_16223-25-B1	225.63	141.26	0.002	2.09	0.51	2.34	0.526	3.179	RIGHT PERI ZONE, POST BASE
16223_6_T1_B1	16223-6	Exceptional	RP-1300_16223-6-pre-T1	RP-1300_16223-6-B1	247.02	134.55	0.001	1.96	0.38	2.14	0.3	1.115	LEFT MEDIAL MID

### Sheet: cohort_characteristics
c	trial	SID	SID2	age_at_diagnosis	race	gleason_score	trial_tx_arm	cT_stage	PSA_baseline	pCR	MRD	pCR+MRD	pT_stage	pN_stage	target_residual_lesion_length(cm)	response
14283-13	14-283	13	14-283-13	66	White	9	1	T2c	31.9	No	Yes	Yes	ypT2a	N0	0.2	Exceptional
14283-15	14-283	15	14-283-15	69.8575	Unknown	8	1	T3b	5.76	Yes	n/a	Yes	ypT0	N0	0	Exceptional
14283-18	14-283	18	14-283-18	75	White	9	1	T3a	34.9	Yes	n/a	Yes	ypT0	N0	0	Exceptional
14283-2	14-283	2	14-283-2	62.9589	White	7	1	T3a	2.58	Yes	n/a	Yes	ypT0	N0	0	Exceptional
14283-21	14-283	21	14-283-21	68	Asian	8	2	T1c	8.8	Yes	n/a	Yes	ypT0	N0	0	Exceptional
14283-24	14-283	24	14-283-24	60.2082	White	7	1	T3a	5.14	Yes	n/a	Yes	ypT0	N0	0	Exceptional
14283-25	14-283	25	14-283-25	61.3041	White	8	1	T1c	31.13	No	No	No	ypT3a	N0	2	Non
14283-27	14-283	27	14-283-27	57.5863	White	9	1	T3b	5.2	No	No	No	ypT3b	N0	3.1	Non
14283-28	14-283	28	14-283-28	67.9918	White	8	1	T2b	0.87	No	No	No	ypT3b	N0	2.9	Non
14283-34	14-283	34	14-283-34	65.2493	White	9	1	T3b	31.28	No	No	No	ypT3b	N0	4.5	Non
14283-4	14-283	4	14-283-4	64.5781	White	8	1	T3a	4.91	No	Yes	Yes	ypT2a	N0	0.1	Exceptional
14283-44	14-283	44	14-283-44	51.8493	White	7	1	T3a	3.64	No	No	No	ypT3b	N0	2.9	Non
14283-45	14-283	45	14-283-45	63.7288	White	9	2	T2b	2.22	No	No	No	ypT3b	N0	3.4	Non
14283-53	14-283	53	14-283-53	64	White	9	2	T1c	5.13	No	No	No	ypT3b	N0	1	Non
14283-54	14-283	54	14-283-54	59.2685	Asian	9	2	T2a	13.86	No	Yes	Yes	ypT2a	N0	0.4	Exceptional
14283-55	14-283	55	14-283-55	64	White	10	1	T2c	10.1	No	No	No	ypT3b	N1	3.2	Non
14283-59	14-283	59	14-283-59	58.589	White	8	1	T2b	1.74	No	No	No	ypT3a	N0	1.7	Non
14283-62	14-283	62	14-283-62	65.9863	White	9	1	T3	14.02	No	No	No	ypT3b	N0	2.8	Non
14283-64	14-283	64	14-283-64	51.0384	White	8	1	T2c	10.71	No	Yes	Yes	ypT2a	N0	0.2	Exceptional
16223-10	16-223	10	16-223-10	51	White	9	1A	T2b	4.6	Yes	No	Yes	ypT0	N0	0	Exceptional
16223-16	16-223	16	16-223-16	53	White	7	1B	T1c	5.92	No	Yes	Yes	ypT2a	N0	0.2	Exceptional
16223-21	16-223	21	16-223-21	68	White	8	1A	T2a	8.3	Yes	No	Yes	ypT0	N0	0	Exceptional
16223-25	16-223	25	16-223-25	63	White	7	1A	T3b	9.54	No	No	No	ypT3b	N0	0.8	Non
16223-6	16-223	6	16-223-6	58	White	7	1A	T2	4.15	Yes	No	Yes	ypT0	N0	0	Exceptional
