## Supplemental Table 3 for "Molecular features of exceptional response to neoadjuvant anti-androgen therapy in high-risk localized prostate cancer"

### Sheet: all_amp_genes
cytoband	4p16.1	6p21.32	15q11.2	17q21.31	5p15.33	8p23.1	7q22.1	17q12	1q21.1	19q13.42	1p21.1	8q21.2	17p11.2	14q11.2	16q22.1	22q11.21	15q11.2	11q12.2	2q11.2	Xq26.3	17p11.2	10q11.22	5q13.2	6p21.33	1p36.13	22q13.2	Yq11.223	16p11.2	14q32.33	12p11.21	19q13.42	19q13.42	9p11.2	Xp11.22	1q44	Xp11.23	2p11.2	9q12	Xq28	6q26	14q11.2	Xq22.3	Yp11.2	19q13.31	3q29	9p12	7q35
q value	3.6139e-13	3.6139e-13	1.4266e-16	1.4524e-13	1.8301e-09	1.0322e-07	2.6257e-07	1.6512e-10	1.0731e-06	8.8305e-08	3.6783e-06	5.3592e-05	0.00016557	7.5987e-05	0.00044652	0.00044652	1.5165e-16	0.00077031	0.0012329	0.00098005	0.0027837	0.0037279	0.0050042	0.00022429	0.0060665	0.020255	0.020255	0.021081	0.034981	0.058674	0.00026284	0.00014813	0.020255	0.058674	0.072994	0.058674	0.092592	0.058674	0.0050042	0.11541	0.000311	0.12977	0.12977	0.072994	0.18993	0.10733	0.092592
residual q value	3.6139e-13	3.5058e-12	1.0933e-11	1.0132e-09	1.8301e-09	1.0322e-07	7.8932e-07	8.1504e-07	1.0731e-06	5.6651e-06	1.0005e-05	5.3592e-05	0.00016557	0.000311	0.00044652	0.00044652	0.00059038	0.00077031	0.0012329	0.0017217	0.0027837	0.0037279	0.0050042	0.0066034	0.020255	0.020255	0.020255	0.021081	0.056418	0.058674	0.058674	0.058674	0.058741	0.058814	0.072994	0.087827	0.092592	0.092592	0.10859	0.11541	0.12977	0.12977	0.12977	0.1888	0.18993	0.19745	0.22208
wide peak boundaries	chr4:9212135-9371045	chr6:32551633-32630276	chr15:22280636-22376000	chr17:44382626-44444700	chr5:754865-809186	chr8:7572718-7622111	chr7:102119006-102315784	chr17:34501841-34632878	chr1:146422915-146465508	chr19:55240710-55274286	chr1:104162924-104297687	chr8:86566615-87068776	chr17:18964978-19048388	chr14:20380828-20444975	chr16:70160915-70209192	chr22:20456134-20656964	chr15:22376002-22490272	chr11:60900339-61024000	chr2:97858673-97879600	chrX:134869715-134936780	chr17:16640604-16758350	chr10:47164177-47201821	chr5:70316237-70382322	chr6:31970107-31976283	chr1:17046212-17084646	chr22:42897382-42963127	chrY:23674988-24224728	chr16:32764314-32868908	chr14:106758006-106837683	chr12:31267437-31440969	chr19:55325250-55336034	chr19:54726079-54745227	chr9:43129724-43828470	chrX:52238634-52681648	chr1:248676312-248854376	chrX:49235109-49365698	chr2:90017379-90283641	chr9:47311161-65650343	chrX:153424042-153558424	chr6:161017977-161131887	chr14:1-20015195	chrX:107837461-107938920	chrY:7208907-9368348	chr19:43432664-43763538	chr3:195305961-195487231	chr9:40779816-41507021	chr7:143957135-144076210
genes in wide peak	USP17L15	[MIR3135B]	OR4M2	LRRC37A	ZDHHC11	[DEFB107A]	POLR2J	CCL4L1	NBPF12	KIR3DL1	AMY1B	PSKH2	GRAPL	OR4K1	PDPR	RIMBP3	OR4N4	VPS37C	ANKRD36	CT45A4	KRT17P1	ANXA8L1	GTF2H2	CYP21A1P	CROCC	SERHL	PRY2	HERC2P5	[LINC00226]	FAM60A	KIR3DL1	RPS9	ANKRD20A3	XAGE1C	OR2T35	GAGE2A	[IGKJ1]	FAM74A4	TKTL1	PLG	POTEM	COL4A5	PRKY	PSG9	MUC4	ZNF658	ARHGEF5
	USP17L5		snoU13|ENSG00000238960.1	ARL17B	ZDHHC11B		RASA4	CCL3L1		KIR2DL4	AMY1C	ATP6V0D2	SNORD3D	OR4K15	CLEC18C			PGA4		CT45A3	CCDC144A	FAM25B	NAIP	C4A	MST1L	RRP7B	TTTY13				KIR2DL4	LILRB3	CNTNAP3B	XAGE2	OR2T29	GAGE1		SPATA31A7	OPN1LW	LPA	LINC00516		TTTY11	PSG5	MUC20	FAM74A2	ARHGEF35
	USP17L12			RN7SL656P			POLR2J3	TBC1D3B		KIR3DL3	AMY1A	REXO1L1		OR4K5				PGA3		CT45A2	USP32P1	AGAP10			ESPNP	SERHL2	RBMY1A1					LILRA6	SPATA31A6	SSX7	OR2T11	GAGE12G			TEX28P2		POTEG		TTTY16	PSG7	APOD	SPATA31A5	OR2A1
	USP17L30						RASA4B	TBC1D3C		KIR2DL3	AMY2A	REXO1L11P						PGA5			KRT16P2	LINC00842				RRP7A	RBMY1E						RN7SL343P	XAGE1E	OR2T34	GAGE12E			OPN1MW		OR11H12		FAM197Y8	CEACAMP10	MIR570	SPATA31A4	OR2A9P
	USP17L26						SPDYE2B	TBC1D3H				REXO1L10P|ENSG00000255940.1														RN7SKP80	RBMY1B							XAGE1D	OR2T10	GAGE12H			OPN1MW2		MED15P1		FAM197Y7	PSG2	LINC00969		CTAGE8
	USP17L25						SPDYE2	CCL3L3				REXO1L10P|ENSG00000270416.1															RBMY1D							XAGE1A	OR2T27	GAGE12D			TEX28P1				TSPY3	PSG11
	USP17L28						POLR2J2																											XAGE1B	OR2G6	GAGE2B			TEX28				TSPY8	PSG4
	USP17L10						UPK3BL																												OR14I1	GAGE12F							FAM197Y3
	USP17L29						POLR2J2																													GAGE12B							LINC00279
	USP17L24																																			GAGE12C							TTTY19
	USP17L13																																										TTTY20
	USP17L11																																										TTTY18
	USP17L27																																										TSPY4
	USP17L19																																										FAM197Y2
	USP17L22																																										TSPY10
	USP17L17																																										TTTY12
	USP17L21																																										FAM197Y6
	USP17L20																																										TSPY6P
	USP17L18																																										TSPY1
	USP17L23

### Sheet: all_del_genes
cytoband	1p36.33	2q23.3	9p24.3	10q26.13	5q21.1	6q14.3	15q24.1	22q11.1	Xp11.22	16p13.11
q value	0.02957	0.02957	0.02957	0.02957	0.050939	0.050939	0.050939	0.050939	0.050939	0.062386
residual q value	0.02957	0.02957	0.02957	0.02957	0.050939	0.050939	0.050939	0.050939	0.050939	0.062386
wide peak boundaries	chr1:1-722161	chr2:152435603-152464371	chr9:1-135281	chr10:124331581-124378105	chr5:96519078-102294942	chr6:80570448-116297700	chr15:72875299-72957067	chr22:1-17081217	chrX:52681052-52895818	chr16:15184922-15475153
genes in wide peak	OR4F16	NEB	FOXD4	DMBT1	ST8SIA4	SLC22A16	ARIH1	OR11H1	SSX2B	RRN3
	OR4F5		CBWD1		PAM	IBTK	MIR630	POTEH	XAGE3	PDXDC1
	DDX11L1		FAM138C		CHD1	REV3L	GOLGA6B	CCT8L2	XAGE5	NPIPA5
	OR4F29				SLCO4C1	FYN	RN7SL485P	KCNMB3P1	SSX7	NPIPP1
	FAM138A				FAM174A	PGM3	RN7SL853P		SPANXN5	PKD1P6
					RGMB	RWDD2A			RNA5SP504
					RNA5SP188	UFL1			SSX2
					SLCO6A1	RRAGD
					RN7SKP62	SEC63
					MIR548P	METTL24
					RN7SKP68	TRAF3IP2
					LINC00491	PRDM1
					LINC00492	ATG5
					RN7SL802P	SNAP91
						CYB5R4
						ME1
						TUBE1
						SESN1
						OSTM1
						DOPEY1
						LYRM2
						BCKDHB
						PREP
						HACE1
						FRK
						SMIM8
						RNGTT
						GABRR2
						MDN1
						BACH2
						FHL5
						GPR63
						FBXL4
						CCNC
						PRDM13
						SIM1
						ASCC3
						BVES
						WASF1
						AIM1
						SOBP
						NR2E1
						SNX3
						ZBTB24
						FIG4
						SLC16A10
						TTK
						WISP3
						LAMA4
						FAM46A
						TBX18
						ELOVL4
						CASP8AP2
						UBE3D
						CNR1
						SPACA1
						FOXO3
						ARMC2
						AMD1
						NDUFAF4
						USP45
						RTN4IP1
						QRSL1
						C6orf203
						COQ3
						PNISR
						POPDC3
						ANKRD6
						KIAA1009
						SYNCRIP
						SNX14
						NT5E
						MRAP2
						EPHA7
						AKIRIN2
						ORC3
						MAP3K7
						CGA
						GJA10
						CD164
						LACE1
						SMPD2
						MICAL1
						TPBG
						PRSS35
						MMS22L
						FAXC
						GABRR1
						PNRC1
						PM20D2
						RARS2
						SCML4
						GPR6
						MCHR2
						SRSF12
						AK9
						CDK19
						GTF3C6
						MARCKS
						GJB7
						SLC35A1
						GRIK2
						PDSS2
						CDC40
						HTR1E
						FUT9
						MANEA
						KIAA1919
						BEND3
						CEP57L1
						POU3F2
						PPIL6
						KLHL32
						LIN28B
						ZNF292
						HDAC2
						RPF2
						UBE2J1
						RN7SKP211
						U3|ENSG00000200492.1
						SNORA33|ENSG00000202283.1
						RNA5SP211
						FAM229B
						DDO
						CCDC162P
						LINC00222
						LINC00577
						C6orf164
						C6orf163
						SNHG5
						RIPPLY2
						SNORA70|ENSG00000206886.1
						MIR587
						RNA5SP213
						RNA5SP210
						RNA5SP212
						SNORA40|ENSG00000212587.1
						C6orf165
						ZNF259P1
						U3|ENSG00000221455.1
						RN7SKP110
						SNORA73|ENSG00000222145.1
						TSTD3
						MIR2113
						snoU13|ENSG00000238474.1
						snoU13|ENSG00000238563.1
						snoU13|ENSG00000238628.1
						snoU13|ENSG00000238747.1
						snoU13|ENSG00000238775.1
						snoU13|ENSG00000238974.1
						snoU13|ENSG00000238999.1
						snoU13|ENSG00000239015.1
						snoU13|ENSG00000239095.1
						RN7SL11P
						RN7SL415P
						RN7SL183P
						RN7SL617P
						RN7SL797P
						RN7SL643P
						C6orf183
						RN7SL47P
						HS3ST5
						RFPL4B
						SNORA18|ENSG00000252249.1
						RN7SKP209
						SNORA73|ENSG00000253090.1
						U3|ENSG00000253091.1
						C6orf3
						RN7SL509P
						MIR4643
						RN7SL336P
						MIR548AI
						MIR4464
						C6ORF165

### Sheet: responders_amp_genes
cytoband	15q11.2	5p15.33	4p16.1	6p21.32	14q11.2	1q21.1	1p21.1	17p11.2	7q22.1	17q21.31	22q11.21	Xq24	10q11.22	19q13.42	Xq24
q value	1.6204e-11	3.327e-08	8.6727e-08	0.00015415	0.00031159	0.00061089	0.00067246	0.0015267	0.002142	0.002142	0.0048717	0.011726	0.042167	0.042167	0.011726
residual q value	1.6204e-11	3.327e-08	8.6727e-08	0.00015415	0.00031159	0.00061089	0.00067246	0.0015267	0.002142	0.002142	0.0048717	0.011726	0.042167	0.042167	1
wide peak boundaries	chr15:22374245-22490272	chr5:751000-809186	chr4:9212135-9371045	chr6:32541164-32718772	chr14:20180847-20444975	chr1:146421311-146466370	chr1:104161284-104301531	chr17:18958141-19125926	chr7:102119006-102315784	chr17:44647825-44772279	chr22:20306913-20641264	chrX:120007502-120191282	chr10:47154440-47201821	chr19:55308207-55328240	chrX:1-155270560
genes in wide peak	OR4N4	ZDHHC11	USP17L15	MIR3135B	OR4K1	NBPF12	AMY1B	EPN2	POLR2J	NSF	DGCR6L	GLUD2	ANXA8L1	KIR3DL1	TSPAN6
		ZDHHC11B	USP17L5		OR4K2		AMY1C	GRAPL	RASA4	ARL17A	GGTLC3	CT47A10	FAM25B	KIR2DL4	TNMD
			USP17L12		OR4K15		AMY1A	SNORD3D	POLR2J3		RIMBP3	CT47A6	AGAP10		LAS1L
			USP17L30		OR4K5		AMY2A	SNORD3A	RASA4B		RN7SKP131	CT47A9	LINC00842		CD99|ENSG00000002586.13
			USP17L26		OR4N2			SNORD3C	SPDYE2B		PI4KAP1	CT47A12			KLHL13
			USP17L25		OR4M1				SPDYE2		SCARNA18|ENSG00000252024.1	CT47A11			ARX
			USP17L28		OR4Q3				POLR2J2		SCARNA17|ENSG00000252571.1	CT47A7			HCCS
			USP17L10		snoU13|ENSG00000238492.1				UPK3BL		snoU13|ENSG00000271796.1	CT47A8			SLC25A5
			USP17L29						POLR2J2			CT47A4			MSL3
			USP17L24									CT47A3			ZFX
			USP17L13									CT47A1			LAMP2
			USP17L11									CT47B1			ARSD
			USP17L27									CT47A5			PNPLA4
			USP17L19									CT47A2			TKTL1
			USP17L22												NOX1
			USP17L17												SYN1
			USP17L21												CDKL5
			USP17L20												TENM1
			USP17L18												IDS
			USP17L23												BTK
															KAL1
															GABRA3
															MBTPS2
															PRICKLE3
															DNASE1L1
															MAMLD1
															WAS
															SLC38A5
															MAGIX
															CXorf56
															FHL1
															HMGB3
															OTC
															PHKA2
															GEMIN8
															OFD1
															GPM6B
															MAGEC2
															CTPS2
															XK
															SCML1
															WWC3
															ARHGAP6
															FOXP3
															PPP1R3F
															KIAA2022
															ZNF280C
															GYG2
															ARSF
															ZNF275
															MTMR1
															SLC9A7
															PHKA1
															TRO
															IDH3G
															PDZD4
															ATP2B3
															PDK3
															OTUD5
															TFE3
															TBC1D25
															ACSL4
															GPKOW
															GRIPAP1
															FTSJ1
															PAGE1
															FUNDC1
															MAOB
															ATP6AP1
															FAM50A
															FAM3A
															RPS6KA6
															TRPC5
															SMC1A
															HSD17B10
															IKBKG
															CLCN4
															GPC4
															MBNL3
															PAK3
															CAPN6
															DCX
															SLC25A43
															UBE2A
															ARAF
															P2RY10
															ITM2A
															OPHN1
															MID2
															PIH1D3
															DLG3
															RRAGB
															BCORL1
															ATRX
															TXLNG
															PPEF1
															HUWE1
															PIR
															SLC6A14
															IGBP1
															HEPH
															RBM41
															ARHGAP4
															EFNB1
															KIF4A
															SMPX
															HDAC6
															UPRT
															MAGEB2
															CSTF2
															H2BFM
															MXRA5
															VSIG1
															PSMD10
															ATG4A
															STS
															TBL1X
															GPR143
															PGRMC1
															POLA1
															MID1
															NKAP
															RHOXF1
															NXT2
															GUCY2F
															ATP1B4
															ALG13
															PRPS2
															TLR8
															MOSPD1
															AMMECR1
															CHRDL1
															WDR13
															SUV39H1
															PAGE4
															SRPX
															GLRA2
															XIAP
															STAG2
															ATP11C
															MCF2
															F9
															ABCD1
															CCDC22
															CACNA1F
															SYP
															PLP2
															BMX
															LUZP4
															PLS3
															NAA10
															RENBP
															ELF4
															SMARCA1
															MTMR8
															ASB9
															ZC3H12B
															RBBP7
															KCND1
															UBE2NL
															OPN1LW
															SLC25A14
															TEX28P2
															FMR1
															PIM2
															SCML2
															SLC35A2
															PQBP1
															RS1
															PCSK1N
															EMD
															TAZ
															RAB40AL
															PGK1
															GATA1
															MAGT1
															SMS
															PHEX
															UBL4A
															CD99L2
															GPR50
															RP2
															PHF16
															CDK16
															USP11
															PCYT1B
															BRS3
															HTATSF1
															VGLL1
															CD40LG
															TIMP1
															KLHL4
															GABRE
															PCDH11X
															FGD1
															PIN4
															PORCN
															ITIH6
															MAGED2
															RBM3
															KLF8
															SRPX2
															SYTL4
															ZDHHC15
															CENPI
															DRP2
															TAF7L
															PBDC1
															GLA
															ARMCX3
															BEX4
															CXorf21
															MAGEB4
															TEX11
															ARR3
															PDZD11
															XPNPEP2
															SASH3
															OCRL
															TBX22
															NUDT10
															ACOT9
															PRDX4
															ACTRT1
															IL13RA2
															PLP1
															SERPINA7
															MORF4L2
															H2BFWT
															RAB9B
															NRK
															FAM199X
															ESX1
															MAGEA9B
															ATXN3L
															RAB9A
															RAP2C
															MAGEA10
															IQSEC2
															VAMP7|ENSG00000124333.10
															IL9R|ENSG00000124334.12
															XG
															POF1B
															NDP
															USP9X
															UPF3B
															RNF113A
															2020-09-06
															TMEM255A
															NDUFA1
															AMELX
															GRIA3
															THOC2
															CITED1
															ARMCX5
															GRPR
															KDM5C
															AMOT
															DACH2
															SSX1
															UXT
															CFP
															ELK1
															TIMM17B
															CTAG2
															AVPR2
															SLC10A3
															HNRNPH2
															ARMCX1
															TMEM35
															NXF5
															TIMM8A
															ZC4H2
															ARHGEF6
															MAP7D3
															FGF13
															HDHD1
															PRRG3
															STARD8
															FAM155B
															GDPD2
															SAT1
															GNL3L
															MOSPD2
															LRCH2
															ACE2
															BMP15
															EIF2S3
															SLC6A8
															PNCK
															DKC1
															PLXNA3
															DUSP9
															MPP1
															PRRG1
															UBA1
															RGN
															EDA2R
															ARHGEF9
															SH3BGRL
															COX7B
															RLIM
															CDX4
															ABCB7
															RHOXF2
															IL13RA1
															WDR44
															PDHA1
															RAI2
															FTHL17
															IRS4
															MORC4
															BEX2
															RNF128
															GNG5P2
															TBC1D8B
															TCEAL4
															TEX13A
															BEX1
															USP26
															FAM127A
															RAB33A
															SOX3
															RBMX2
															MST4
															NLGN4X
															SHROOM2
															TMEM27
															SH3KBP1
															TMEM47
															LANCL3
															SYTL5
															CASK
															KDM6A
															SPIN2A
															MSN
															AKAP4
															CCNB3
															HDAC8
															SLC16A2
															CXorf36
															ZNF157
															ZNF182
															CHST7
															KRBOX4
															NDUFB11
															ZNF41
															RAB41
															ZMYM3
															TAF1
															GPR174
															NONO
															CCDC120
															LPAR4
															EBP
															AWAT2
															OGT
															SNX12
															ITGB1BP2
															IL2RG
															ACRC
															ZNF711
															CPXCR1
															DIAPH2
															NXF3
															RIPPLY1
															PRPS1
															CXorf57
															FRMPD3
															HTR2C
															DOCK11
															IGSF1
															ARHGAP36
															GPC3
															GPR119
															RBMX
															FATE1
															OPN1MW
															MAGEA4
															FAM58A
															NSDHL
															ZNF185
															CETN2
															GABRQ
															RPL10
															CNKSR2
															TGIF2LX
															MAGED4
															APOOL
															MAGEC1
															XAGE2B
															VSIG4
															VBP1
															RAB39B
															CLIC2
															AFF2
															TMEM185A
															MAGEA8
															TSPAN7
															RPGR
															FAM122C
															FAM122B
															PHF6
															UTP14A
															AIFM1
															GPR112
															ZIC3
															ARSE
															MUM1L1
															TSC22D3
															TMEM164
															TAB3
															SSX2B
															TMSB15A
															CUL4B
															GPRASP2
															SHROOM4
															RIBC1
															TMSB15B
															TSR2
															PFKFB1
															ALAS2
															PAGE5
															EDA
															DMRTC1
															VMA21
															G6PD
															GAB3
															CXorf22
															CYBB
															DYNLT3
															MID1IP1
															CXorf58
															PTCHD1
															ASB11
															PCDH19
															PIGA
															FIGF
															ATP7A
															HDX
															BRWD3
															SLC7A3
															DDX26B
															GPR101
															CLDN2
															MAGEC3
															SSX5
															SSX3
															FAAH2
															ENOX2
															FRMD7
															HPRT1
															FUNDC2
															MAGEA9
															PASD1
															OPN1MW2
															ZMAT1
															NGFRAP1
															ZCCHC18
															PPP2R3B|ENSG00000167393.12
															SPRY3|ENSG00000168939.6
															MECP2
															VCX3A
															AR
															DHRSX|ENSG00000169084.8
															ASMTL|ENSG00000169093.10
															SLC25A6|ENSG00000169100.8
															APEX2
															CA5B
															ZRSR2
															NR0B1
															IL1RAPL1
															MMGT1
															CXorf48
															GJB1
															REPS2
															SYAP1
															S100G
															FRMPD4
															TEX13B
															NCBP2L
															PLAC1
															HS6ST2
															OR13H1
															MTM1
															HSFX1
															HSFX2
															C1GALT1C1
															CLCN5
															APLN
															XAGE3
															XAGE5
															GLOD5
															SPACA5B
															SSX6
															SPACA5
															GPR82
															GPR34
															TCEAL1
															RAB40A
															HCFC1
															PHF8
															CYSLTR1
															ZNF449
															EIF1AX
															CXorf23
															GPR64
															KLHL15
															FAM46D
															ARL13A
															ZCCHC12
															PABPC5
															LONRF3
															RBMXL3
															ZNF645
															CHDC2
															KCNE1L
															SLC25A53
															MAGEB6
															MAGEB18
															TCEANC
															FMR1NB
															FAM9B
															RPS6KA3
															BEND2
															ZBTB33
															VCX2
															MAGEB10
															TMEM187
															GTPBP6|ENSG00000178605.8
															LINC00086
															FAM133A
															MAGED1
															ZCCHC5
															FAM156B
															TMEM31
															SLITRK4
															MED14
															AGTR2
															MAP3K15
															SSR4
															TCEAL8
															PJA1
															SAGE1
															FANCB
															YIPF6
															P2RY8|ENSG00000182162.5
															LDOC1
															ATP6AP2
															TEX28P1
															AP1S2
															PLCXD1|ENSG00000182378.8
															WASH6P|ENSG00000182484.10
															XKRX
															BGN
															LHFPL1
															FAM104B
															VCX
															FAM156A
															CMC4
															MAGEB17
															RBM10
															GLUD2
															TCEAL7
															CYLC1
															FAM9A
															MAGEA2B
															BCOR
															TFDP3
															XAGE1C
															TREX2
															CXorf64
															CTAG1A
															EFHC2
															PNMA3
															CNGA2
															SH2D1A
															PRKX
															CTAG1B
															FAM120C
															GPR173
															TSPYL2
															DGAT2L6
															IRAK1
															CDR1
															CSAG2
															SRPK3
															MAP7D2
															PABPC1L2B
															FOXO4
															BEX5
															MED12
															AMER1
															DDX53
															MAGEA2
															SMIM10
															SATL1
															APOO
															ARMCX2
															TCEAL2
															DMRTC1B
															F8
															WASIR1|ENSG00000185203.7
															WBP5
															MAGEA11
															TEX28
															IL3RA|ENSG00000185291.6
															FAM47A
															BRCC3
															NXF2
															XAGE2
															CXorf38
															BCAP31
															KLHL34
															NXF2B
															SHOX|ENSG00000185960.8
															TMLHE
															H2AFB3
															SLITRK2
															F8A3
															PABPC1L2A
															NAP1L3
															CA5BP1
															ZNF75D
															NKRF
															NAP1L2
															AKAP14
															MAGEE2
															SPIN4
															SPIN2B
															CXCR3
															ERCC6L
															P2RY4
															MAGED4B
															FAM9C
															TAF9B
															CXorf27
															MAGEH1
															ERAS
															CXorf67
															SSX7
															SOWAHD
															ZCCHC16
															CXXC1P1
															ZCCHC13
															UBQLN2
															COL4A5
															NHS
															MAGEB5
															CHM
															ZDHHC9
															GLRA4
															TRMT2B
															NYX
															MAGEB16
															DUSP21
															GAGE2A
															IL1RAPL2
															FAM47B
															DCAF8L2
															MAOA
															SPANXN3
															FOXR2
															SPANXN4
															GSPT2
															OTUD6A
															ZFP92
															NLGN3
															NUDT11
															SPANXD
															ASMT|ENSG00000196433.6
															ARMCX4
															TRAPPC2
															FGF16
															TCEAL3
															WNK3
															TLR7
															CXorf24
															POU3F4
															FLNA
															NXF4
															LINC00087
															LAGE3
															LCA10
															WDR45
															CXorf40B
															MAGEA6
															CSAG3
															COL4A6
															CXorf40A
															ZNF81
															F8A1
															AKAP17A|ENSG00000197976.6
															SPANXA1
															RPS4X
															H2AFB1
															NUP62CL
															HMGN5
															FAM47C
															ZXDA
															CSF2RA|ENSG00000198223.9
															H2AFB2
															DCAF12L2
															F8A2
															ZXDB
															SPANXC
															MAGEA1
															SLC9A6
															PLXNB3
															EGFL6
															MAGEB3
															GK
															ASB12
															PNMA5
															DCAF12L1
															BHLHB9
															L1CAM
															RPL39
															CSAG1
															GPRASP1
															MAGEE1
															SSX4B
															DMD
															ARMCX6
															MIR448
															MIR361
															MIR450A1
															MIR374A
															RNA5SP502
															RN7SKP20
															U3|ENSG00000199769.1
															RN7SKP149
															SNORD45|ENSG00000200422.1
															RNA5SP507
															RNA5SP514
															SNORA7|ENSG00000200620.1
															RNA5SP499
															RNA5SP516
															RNA5SP500
															RNY4P23
															SNORA68|ENSG00000201407.1
															RNA5SP512
															RNA5SP515
															RNA5SP509
															SNORA16|ENSG00000201467.1
															RNA5SP513
															RNA5SP510
															RNA5SP517
															RNA5SP505
															SNORA20|ENSG00000201660.1
															SNORD74|ENSG00000201666.1
															U3|ENSG00000201674.1
															RN7SKP189
															SNORA4|ENSG00000202183.1
															SNORA9|ENSG00000202231.1
															RN7SKP81
															U3|ENSG00000202482.1
															MIR421
															SMIM9
															GDI1
															PNMA6B
															SPANXN1
															SPANXN2
															SPANXA2
															LINC00632
															CXorf66
															FAM127B
															CCDC160
															RHOXF2B
															CXorf61
															TRPC5OS
															TCEAL5
															TCEAL6
															RPA4
															CHIC1
															NAP1L6
															LINC00684
															NHSL2
															CXorf65
															AWAT1
															SPIN3
															PAGE3
															SPANXN5
															XAGE1E
															XAGE1D
															XAGE1A
															XAGE1B
															DGKK
															SSX4
															SSX9
															CXorf31
															CXorf30
															TMSB4X
															VCX3B
															ARSH
															CRLF2|ENSG00000205755.6
															GAGE2E
															GAGE1
															SNORA69|ENSG00000206622.1
															SNORA56
															SNORA36A
															SNORD61|ENSG00000206979.1
															SNORA8|ENSG00000207100.1
															SNORA70|ENSG00000207165.1
															MIR363
															MIR508
															MIR106A
															MIR224
															MIR651
															MIR505
															MIR510
															MIR20B
															MIR222
															MIR506
															MIR452
															MIR450A2
															MIR532
															MIR188
															MIR542
															MIR500A
															MIR504
															MIR19B2
															MIR545
															MIR514A2
															MIR514A3
															MIR514A1
															MIR221
															MIR513B
															MIR513A1
															MIR223
															MIR507
															MIR660
															MIR513A2
															MIR325
															MIR503
															MIRLET7F2
															MIR652
															MIR362
															MIR92A2
															SNORA35|ENSG00000208839.1
															SNORD96B
															MIR718
															MIR501
															MIR766
															MIR767
															MIR676
															MIR374B
															MIR764
															SNORA48|ENSG00000212214.1
															U3|ENSG00000212321.1
															SNORD77|ENSG00000212347.2
															U3|ENSG00000212434.1
															SNORD30
															FAM127C
															HAUS7
															MAGEA12
															MAGEB1
															ZBED1|ENSG00000214717.4
															MTCP1
															TCP11X2
															TCP11X1
															CXorf49B
															CXorf49
															LINC00269
															GAGE12G
															GAGE10
															DDX3X
															MIR892A
															MIR450B
															MIR888
															MIR891A
															MIR934
															MIR891B
															MIR890
															MIR892B
															MIR513C
															GAGE12E
															MIR320D2
															MIR548M
															MIR548F5
															RNU6ATAC23P
															SNORA11C
															MIR1277
															MIR548AJ2
															SNORA11D
															MIR548I4
															SNORA11E
															MIR1298
															SNORA11|ENSG00000221716.1
															SNORA11|ENSG00000221750.1
															MAGEA3
															TMEM257
															FAM45B
															ZNF630
															RN7SKP267
															MIR1912
															RNA5SP511
															MIR1468
															RNA5SP504
															MIR1911
															RNA5SP501
															RNA5SP508
															RN7SKP194
															RNA5SP498|ENSG00000223274.1
															LINC00630
															CENPVP1
															MIR503HG
															CD99P1|ENSG00000223773.2
															CT47A10
															LINC00633
															PNMA6A
															CXorf51A
															GAGE12J
															GAGE12H
															INE1
															TDGF1P3
															JPX
															CT47A6
															LINC00685|ENSG00000226179.1
															DCAF8L1
															CT47A9
															CT47A12
															PGAM4
															CT45A6
															CT47A11
															LINC00629
															SPANXB2
															GAGE12D
															CXorf28
															CT47A7
															CT45A4
															UBE2DNL
															XIST
															CT47A8
															LINC00102|ENSG00000230542.1
															FTX
															CT47A4
															YY2
															GAGE2B
															MCTS1
															CT45A3
															CT45A1
															LINC00892
															NKAPP1
															PAGE2
															SPANXB1
															CXorf51B
															LINC00894
															PNMA6C
															CT47A3
															GAGE2C
															GAGE12F
															CT47A1
															CT47B1
															GAGE12B
															LINC00106|ENSG00000236871.2
															GAGE13
															GAGE12C
															CT47A5
															PAGE2B
															snoU13|ENSG00000238327.1
															snoU13|ENSG00000238473.1
															snoU13|ENSG00000238485.1
															snoU13|ENSG00000238626.1
															snoU13|ENSG00000238729.1
															snoU13|ENSG00000238764.1
															snoU13|ENSG00000238811.1
															snoU13|ENSG00000238920.1
															snoU13|ENSG00000238969.1
															ACA64|ENSG00000239008.1
															snoU13|ENSG00000239017.1
															snoU13|ENSG00000239037.1
															MIR500B
															snoU13|ENSG00000239058.1
															snoU13|ENSG00000239080.1
															SNORA35|ENSG00000239182.1
															snoU13|ENSG00000239188.1
															RN7SL578P
															RN7SL658P
															RN7SL388P
															RN7SL325P
															MIR18B
															RN7SL790P
															GAGE2D
															RN7SL93P
															RN7SL91P
															RN7SL191P
															RN7SL727P
															RPL36A
															GAGE12I
															SSX2
															LINC00893
															USP27X
															RN7SL291P
															CT45A2
															CT45A5
															CT47A2
															RN7SL144P
															CSAG4
															RN7SL581P
															RGAG4
															RN7SL379P
															RN7SL266P
															PRAF2
															INGX
															RGAG1
															RN7SL799P
															RN7SL687P
															USP51
															WDR45
															TM4SF2
															KIAA1210
															ZNF674
															TCP11X3P
															SNORD36|ENSG00000251846.1
															snoU13|ENSG00000251848.1
															SCARNA23
															ACA64|ENSG00000252016.1
															SNORA31|ENSG00000252050.1
															RN7SKP31
															U3|ENSG00000252175.1
															SNORA31|ENSG00000252291.1
															SNORA25|ENSG00000252296.1
															SNORA64|ENSG00000252441.1
															MIR2114
															snoU13|ENSG00000252525.1
															MIR514B
															SNORA40|ENSG00000252693.1
															SNORA18|ENSG00000252719.1
															RNA5SP503
															SNORD112|ENSG00000252961.1
															RN7SKP183
															U3|ENSG00000253009.1
															MTRNR2L10
															PNMA6D
															VENTXP1
															LINC00890
															MIR1587
															MIR4329
															RN7SL460P
															MIR548AN
															MIR3915
															MIR548AX
															MIR3937
															MIR4769
															MIR1587
															RN7SL139P
															MIR4666B
															MIR4767
															RN7SL264P
															RN7SL29P
															RN7SL697P
															RN7SL641P
															MIR23C
															RN7SL15P
															RN7SL732P
															RN7SL742P
															RN7SL190P
															RN7SL262P
															MIR548AM
															RN7SL667P
															RN7SL74P
															MIR4770
															RN7SL355P|ENSG00000265350.1
															MIR3672
															MIR4768
															RN7SL746P
															MIR3978
															MIR3690|ENSG00000265658.1
															RN7SL648P
															RN7SL406P
															MIR4330
															RN7SL436P
															RN7SL785P
															RN7SL118P
															RN7SL48P
															RN7SL712P
															RN7SL661P
															MAP2K4P1
															FAM226A
															TSIX
															7SK|ENSG00000271814.1
															MIR98
															SNORA35|ENSG00000271907.1
															MIR502
															snoU13|ENSG00000272179.1

### Sheet: responders_del_genes
cytoband	8p23.1	10q26.13	6q14.3	5q21.1	21p11.1	1p36.33
q value	0.011413	0.017243	0.041853	0.053814	0.059671	0.069875
residual q value	0.011413	0.017243	0.041853	0.053814	0.059671	0.069875
wide peak boundaries	chr8:11948240-12516389	chr10:124334549-124358862	chr6:80570448-105186506	chr5:96509818-102294942	chr21:10171806-11098986	chr1:1-729488
genes in wide peak	FAM86B2	DMBT1	IBTK	RIOK2	TPTE	OR4F16
	FAM86B1		PGM3	ST8SIA4	BAGE2	OR4F5
	ZNF705D		RWDD2A	PAM	SNORA70|ENSG00000252199.1	DDX11L1
	USP17L2		UFL1	CHD1	RN7SL52P	OR4F29
	FAM66A		RRAGD	SLCO4C1		FAM138A
	DEFB130|ENSG00000232948.1		SNAP91	FAM174A
	RNA5SP254		CYB5R4	RGMB
	FAM66D		ME1	RNA5SP188
			DOPEY1	SLCO6A1
			LYRM2	RN7SKP62
			BCKDHB	MIR548P
			HACE1	RN7SKP68
			SMIM8	LINC00491
			RNGTT	LINC00492
			GABRR2	RN7SL802P
			MDN1
			BACH2
			FHL5
			GPR63
			FBXL4
			CCNC
			PRDM13
			SIM1
			ASCC3
			TTK
			FAM46A
			TBX18
			ELOVL4
			CASP8AP2
			UBE3D
			CNR1
			SPACA1
			NDUFAF4
			USP45
			COQ3
			PNISR
			ANKRD6
			KIAA1009
			SYNCRIP
			SNX14
			NT5E
			MRAP2
			EPHA7
			AKIRIN2
			ORC3
			MAP3K7
			CGA
			GJA10
			TPBG
			PRSS35
			MMS22L
			FAXC
			GABRR1
			PNRC1
			PM20D2
			RARS2
			MCHR2
			SRSF12
			GJB7
			SLC35A1
			GRIK2
			HTR1E
			FUT9
			MANEA
			POU3F2
			KLHL32
			ZNF292
			UBE2J1
			U3|ENSG00000200492.1
			SNORA33|ENSG00000202283.1
			C6orf164
			C6orf163
			SNHG5
			RIPPLY2
			SNORA70|ENSG00000206886.1
			RNA5SP210
			C6orf165
			U3|ENSG00000221455.1
			RN7SKP110
			SNORA73|ENSG00000222145.1
			TSTD3
			MIR2113
			snoU13|ENSG00000238628.1
			snoU13|ENSG00000238747.1
			snoU13|ENSG00000238999.1
			RN7SL11P
			RN7SL415P
			RN7SL183P
			RN7SL797P
			RN7SL643P
			SNORA18|ENSG00000252249.1
			RN7SKP209
			RN7SL509P
			MIR4643
			RN7SL336P
			MIR548AI
			MIR4464
			C6ORF165

### Sheet: nonresponder_amp_genes
cytoband	6p21.32	17q21.31	15q11.1	8p23.1	4p16.1	8q21.2	17p11.2	7q22.1	Xp11.22	19q13.42	1q21.1	1p36.13	17q12	1p21.1	2q11.2	9p11.2	12p11.21	16q22.1	16p11.2	19q13.31	19q13.42	Xq28	Xp11.23	Yq11.223	5q13.2	5q13.2	10q26.13	14q32.33	22q11.21	1q21.1	16q23.1	7q35	Xq28
q value	2.5049e-08	1.8946e-10	3.8413e-05	7.0991e-05	0.00010677	0.0018935	0.0022572	0.0013294	0.0036978	0.0005128	0.059568	0.059568	2.2367e-07	0.060579	0.060579	0.060579	0.060579	0.059568	0.060579	0.059568	0.059568	0.060579	0.060579	0.060579	0.070401	0.070401	0.11086	0.11086	0.11086	0.14109	0.060579	0.060579	0.14109
residual q value	2.5049e-08	6.543e-08	3.8413e-05	7.0991e-05	0.00010677	0.0018935	0.0022572	0.0024282	0.0036978	0.0068502	0.059568	0.059568	0.059568	0.060579	0.060579	0.060579	0.060579	0.060579	0.060579	0.060579	0.060579	0.060579	0.060579	0.060579	0.10915	0.10933	0.11086	0.11086	0.11086	0.14109	0.14245	0.2434	0.2434
wide peak boundaries	chr6:32543048-32630276	chr17:44382626-44444700	chr15:20353688-20642936	chr8:7432347-7581658	chr4:8943133-9371045	chr8:86566615-87070438	chr17:16640604-16758393	chr7:102119006-102399238	chrX:52239119-52546353	chr19:54726079-54746851	chr1:144149479-144347825	chr1:17037015-17084646	chr17:34497664-34632878	chr1:104161284-107609056	chr2:98127353-98164118	chr9:43129724-43900014	chr12:31247219-31450312	chr16:70181392-70211634	chr16:32758674-33021216	chr19:43522348-43767206	chr19:55238828-55263436	chrX:153424042-153558424	chrX:47766344-48061342	chrY:23674988-24228027	chr5:70274337-70406846	chr5:69403888-69717373	chr10:124336587-124377025	chr14:106053782-106194653	chr22:18723297-18864201	chr1:145637120-145754401	chr16:74386151-74490971	chr7:143830367-144076210	chrX:155222523-155270560
genes in wide peak	[MIR3135B]	LRRC37A	HERC2P3	[DEFB107B]	USP17L15	PSKH2	KRT17P1	POLR2J	XAGE1C	RPS9	NBPF8	CROCC	CCL4L1	AMY1B	ANKRD36B	ANKRD20A3	DDX11	PDPR	SLC6A10P	PSG9	KIR3DL1	TKTL1	ZNF182	PRY2	GTF2H2	GTF2H2B	DMBT1	IGHA2	GGT3P	CD160	GLG1	ARHGEF5	IL9R|ENSG00000124334.12
		ARL17B	snoU13|ENSG00000239083.1		USP17L5	ATP6V0D2	CCDC144A	RASA4	XAGE2	LILRB3	LINC00623	MST1L	CCL3L1	AMY1C		CNTNAP3B	FAM60A	CLEC18C	HERC2P5	PSG5	KIR2DL4	OPN1LW	SSX5	TTTY13	snoU13|ENSG00000238451.1			IGHE		RNF115	CLEC18B	OR2A20P	WASH6P|ENSG00000182484.10
		RN7SL656P	CHEK2P2		USP17L12	REXO1L1	USP32P1	POLR2J3	XAGE1E	LILRA6		ESPNP	TBC1D3B	PRMT6		SPATA31A6				CEACAMP10	KIR3DL3	TEX28P2	SPACA5B	RBMY1A1	NAIP			IGHG4		PDZK1	NPIPB15	OR2A42	WASIR1|ENSG00000185203.7
					USP17L30	REXO1L11P	KRT16P2	RASA4B	XAGE1D				TBC1D3C	AMY1A		RN7SL343P				PSG2	KIR2DL3	OPN1MW	SSX6	RBMY1E				IGHG2				ARHGEF35
					USP17L26	REXO1L10P|ENSG00000255940.1		SPDYE2B	XAGE1A				TBC1D3H	AMY2A						PSG11		OPN1MW2	SPACA5	RBMY1B				IGHA1				OR2A1
					FAM90A26	REXO1L10P|ENSG00000270416.1		SPDYE2	XAGE1B				CCL3L3							PSG4		TEX28P1	ZNF81	RBMY1D								CTAGE4
					USP17L25			FAM185A														TEX28	ZNF630									OR2A9P
					USP17L28			POLR2J2															snoU13|ENSG00000238473.1									OR2A7
					USP17L10			UPK3BL																								CTAGE8
					USP17L29			POLR2J2
					USP17L24
					USP17L13
					USP17L11
					USP17L27
					USP17L19
					USP17L22
					USP17L17
					USP17L21
					USP17L20
					USP17L18
					USP17L23

### Sheet: nonresponder_del_genes
cytoband
q value
residual q value
wide peak boundaries
genes in wide peak
