## Supplemental Table 5 for "Molecular features of exceptional response to neoadjuvant anti-androgen therapy in high-risk localized prostate cancer"

### Sheet: deconstructsigs_output
tumor_sample	response	Signature.1	Signature.2	Signature.3	Signature.4	Signature.5	Signature.6	Signature.7	Signature.8	Signature.9	Signature.10	Signature.11	Signature.12	Signature.13	Signature.14	Signature.15	Signature.16	Signature.17	Signature.18	Signature.19	Signature.20	Signature.21	Signature.22	Signature.23	Signature.24	Signature.25	Signature.26	Signature.27	Signature.28	Signature.29	Signature.30
RP-1300_14283-13-pre-T1	Exceptional	0.261812	0	0.268234	0	0	0.27355	0.0895731	0	0	0	0	0	0	0	0	0	0	0.10683	0	0	0	0	0	0	0	0	0	0	0	0
RP-1300_14283-13-pre-T2	Exceptional	0.425801	0	0.211807	0	0	0.293775	0.0686166	0	0	0	0	0	0	0	0	0	0	0	0	0	0	0	0	0	0	0	0	0	0	0
RP-1300_14283-15-pre-T1	Exceptional	0.331964	0.0869364	0	0	0.247847	0.0868178	0	0	0	0	0	0	0	0	0	0.160136	0	0	0	0	0	0	0	0	0	0	0	0	0.0862999	0
RP-1300_14283-15-pre-T2	Exceptional	0.504624	0	0	0.0810269	0	0	0	0	0	0	0.132049	0	0	0	0	0	0	0	0	0	0.137357	0	0	0	0	0	0	0	0.144943	0
RP-1300_14283-15-pre-T3	Exceptional	0.449636	0	0	0.139447	0	0	0	0	0	0	0.147149	0	0	0	0	0	0	0	0	0	0	0	0	0.131447	0	0.132322	0	0	0	0
RP-1300_14283-15-pre-T4	Exceptional	0.369552	0	0.0984437	0	0	0.0861844	0.085347	0	0	0	0	0	0	0	0	0.088809	0	0	0.123084	0	0	0	0	0.14858	0	0	0	0	0	0
RP-1300_14283-18-pre-T1	Exceptional	0.336013	0	0.308584	0	0	0	0	0	0	0	0	0	0	0	0	0	0	0.0636726	0.0877469	0	0	0	0	0	0	0	0	0	0.203984	0
RP-1300_14283-18-pre-T2	Exceptional	0.425727	0	0.104348	0	0	0	0.0721005	0.29992	0	0	0	0	0	0	0	0	0	0.0979045	0	0	0	0	0	0	0	0	0	0	0	0
RP-1300_14283-2-pre-T5	Exceptional	0.595415	0	0.179529	0	0	0	0	0	0	0	0	0	0	0	0.225057	0	0	0	0	0	0	0	0	0	0	0	0	0	0	0
RP-1300_14283-2-pre-T6	Exceptional	0.550035	0	0	0.185026	0	0.184855	0	0	0	0	0	0	0	0	0	0	0	0	0	0	0.080084	0	0	0	0	0	0	0	0	0
RP-1300_14283-21-pre-T1	Exceptional	0.879327	0	0	0	0	0	0.120673	0	0	0	0	0	0	0	0	0	0	0	0	0	0	0	0	0	0	0	0	0	0	0
RP-1300_14283-21-pre-T2	Exceptional	0.908357	0	0	0	0	0	0.0916427	0	0	0	0	0	0	0	0	0	0	0	0	0	0	0	0	0	0	0	0	0	0	0
RP-1300_14283-21-pre-T3	Exceptional	0.652643	0	0.139752	0	0	0	0	0	0	0	0	0	0	0	0.108967	0	0	0	0	0	0	0	0	0.098638	0	0	0	0	0	0
RP-1300_14283-21-pre-T4	Exceptional	0.660828	0	0	0	0	0	0.128782	0	0	0	0	0	0	0	0.066736	0	0	0	0	0.143654	0	0	0	0	0	0	0	0	0	0
RP-1300_14283-24-pre-T2	Exceptional	0.0952861	0	0.309047	0	0	0.595666	0	0	0	0	0	0	0	0	0	0	0	0	0	0	0	0	0	0	0	0	0	0	0	0
RP-1300_14283-25-pre-T2	Non	0.473021	0	0.334024	0	0	0	0.0669223	0	0	0	0	0	0	0	0.126032	0	0	0	0	0	0	0	0	0	0	0	0	0	0	0
RP-1300_14283-25-pre-T4	Non	0.619551	0	0.224433	0	0	0	0	0	0	0	0	0	0	0	0.156016	0	0	0	0	0	0	0	0	0	0	0	0	0	0	0
RP-1300_14283-25-pre-T6	Non	0.588146	0	0.321168	0	0	0	0	0	0	0	0	0	0	0	0.0906862	0	0	0	0	0	0	0	0	0	0	0	0	0	0	0
RP-1300_14283-27-pre-T1	Non	0.84361	0	0	0	0	0	0	0	0	0	0	0	0	0	0	0	0	0	0	0	0.0756587	0	0	0	0	0	0	0	0	0.0807311
RP-1300_14283-27-pre-T3	Non	0.648062	0	0.161941	0	0	0.0947679	0	0	0	0	0	0	0	0	0	0	0	0	0	0	0	0	0.0952289	0	0	0	0	0	0	0
RP-1300_14283-27-pre-T4	Non	0.716616	0	0.132822	0	0	0	0.0734652	0	0	0	0	0	0	0	0	0	0	0	0	0	0.0770973	0	0	0	0	0	0	0	0	0
RP-1300_14283-28-pre-T1	Non	0.77811	0	0	0	0	0	0	0	0	0	0	0	0	0	0.22189	0	0	0	0	0	0	0	0	0	0	0	0	0	0	0
RP-1300_14283-28-pre-T2	Non	0.61276	0	0.162422	0	0	0	0	0	0	0	0	0	0	0	0.224818	0	0	0	0	0	0	0	0	0	0	0	0	0	0	0
RP-1300_14283-28-pre-T3	Non	0.887262	0	0	0	0	0	0	0	0	0	0	0	0	0	0.112738	0	0	0	0	0	0	0	0	0	0	0	0	0	0	0
RP-1300_14283-34-pre-T1	Non	0.734821	0	0	0	0	0.110044	0	0	0	0	0	0	0	0	0.0750685	0	0	0	0	0	0	0.0800665	0	0	0	0	0	0	0	0
RP-1300_14283-4-pre-T3	Exceptional	0.179033	0	0	0	0	0.355057	0	0	0	0	0	0	0.133559	0	0	0	0.166925	0	0	0	0	0	0.0669984	0.0984272	0	0	0	0	0	0
RP-1300_14283-44-pre-T1	Non	0.579836	0	0.171202	0	0	0	0	0	0	0	0	0	0	0	0	0	0	0	0.186212	0	0	0	0	0	0	0	0	0.0627494	0	0
RP-1300_14283-44-pre-T2	Non	0.817633	0	0.182367	0	0	0	0	0	0	0	0	0	0	0	0	0	0	0	0	0	0	0	0	0	0	0	0	0	0	0
RP-1300_14283-45-pre-T2	Non	0.199955	0	0	0.309209	0	0.397776	0	0	0	0	0	0	0	0	0	0	0	0	0	0	0	0	0	0.0930597	0	0	0	0	0	0
RP-1300_14283-53-pre-T1	Non	0.593297	0	0	0	0	0	0	0	0	0.11028	0	0	0	0	0	0	0	0	0	0.144046	0	0	0	0.152377	0	0	0	0	0	0
RP-1300_14283-53-pre-T2	Non	0.488502	0	0	0	0.247174	0	0	0	0	0	0	0	0	0	0	0	0	0	0	0	0	0	0	0	0	0	0	0	0.264325	0
RP-1300_14283-54-pre-T1	Exceptional	0.457874	0	0	0.0882585	0	0.364118	0.089749	0	0	0	0	0	0	0	0	0	0	0	0	0	0	0	0	0	0	0	0	0	0	0
RP-1300_14283-54-pre-T3	Exceptional	0.663493	0	0.0836875	0	0	0.158872	0	0	0	0	0	0	0	0	0	0	0	0	0	0	0.093948	0	0	0	0	0	0	0	0	0
RP-1300_14283-55-pre-T1	Non	0.860572	0	0	0.0694309	0	0.0699968	0	0	0	0	0	0	0	0	0	0	0	0	0	0	0	0	0	0	0	0	0	0	0	0
RP-1300_14283-59-pre-T2	Non	0.798962	0	0	0	0	0	0	0	0	0	0	0	0	0	0	0	0	0.0908378	0	0	0	0	0.110201	0	0	0	0	0	0	0
RP-1300_14283-62-pre-T1	Non	0.446519	0	0	0	0	0.450494	0.102987	0	0	0	0	0	0	0	0	0	0	0	0	0	0	0	0	0	0	0	0	0	0	0
RP-1300_14283-62-pre-T2	Non	0.506581	0	0.176769	0	0	0.202498	0.114152	0	0	0	0	0	0	0	0	0	0	0	0	0	0	0	0	0	0	0	0	0	0	0
RP-1300_14283-62-pre-T3	Non	0.601702	0	0	0	0	0.398298	0	0	0	0	0	0	0	0	0	0	0	0	0	0	0	0	0	0	0	0	0	0	0	0
RP-1300_14283-64-pre-T3	Exceptional	0.47538	0	0.217051	0	0	0	0	0	0	0	0	0	0	0	0	0	0	0	0.18363	0	0.123939	0	0	0	0	0	0	0	0	0
RP-1300_14283-64-pre-T4	Exceptional	0.518144	0	0.35315	0	0	0	0	0	0	0	0	0	0	0	0.128706	0	0	0	0	0	0	0	0	0	0	0	0	0	0	0
RP-1300_16223-10-pre-T2	Exceptional	0.368836	0	0.0710733	0	0	0.428522	0	0	0	0	0	0	0	0	0.131568	0	0	0	0	0	0	0	0	0	0	0	0	0	0	0
RP-1300_16223-16-pre-T1	Exceptional	0.521006	0	0	0	0	0	0	0	0	0	0	0	0	0	0.393093	0	0	0	0	0	0	0	0	0	0	0	0	0.0859016	0	0
RP-1300_16223-16-pre-T3	Exceptional	1	0	0	0	0	0	0	0	0	0	0	0	0	0	0	0	0	0	0	0	0	0	0	0	0	0	0	0	0	0
RP-1300_16223-21-pre-T1	Exceptional	0.29328	0	0.197073	0	0	0.434764	0	0	0	0	0	0	0	0	0	0	0.0748826	0	0	0	0	0	0	0	0	0	0	0	0	0
RP-1300_16223-25-pre-T1	Non	0.291493	0	0.351965	0.171051	0	0	0	0.10373	0	0	0	0	0	0	0.0817605	0	0	0	0	0	0	0	0	0	0	0	0	0	0	0
RP-1300_16223-6-pre-T1	Exceptional	0.585851	0	0	0	0	0	0	0	0	0.100489	0	0	0	0	0	0.247726	0	0	0	0	0	0	0	0.0659336	0	0	0	0	0	0

### Sheet: SigMA_scarHRD_output
pair_id	response	HRDsum	Signature_3_l_rat	tumor_sample	total_snvs
14283_13_T2_B1	Exceptional	22	0.695195	RP-1300_14283-13-pre-T2	87
14283_15_T3_B1	Exceptional	25	0.532461	RP-1300_14283-15-pre-T3	56
14283_18_T2_B1	Exceptional	11	0.952695	RP-1300_14283-18-pre-T2	45
14283_2_T5_B1	Exceptional	17	0.65325	RP-1300_14283-2-pre-T5	75
14283_21_T2_B1	Exceptional	8	0.482795	RP-1300_14283-21-pre-T2	49
14283_24_T2_B1	Exceptional	20	0.730184	RP-1300_14283-24-pre-T2	57
14283_25_T6_B1	Non	43	0.999975	RP-1300_14283-25-pre-T6	121
14283_27_T3_B1	Non	31	0.917832	RP-1300_14283-27-pre-T3	55
14283_28_T1_B1	Non	9	0.619775	RP-1300_14283-28-pre-T1	50
14283_34_T1_B1	Non	22	0	RP-1300_14283-34-pre-T1	75
14283_4_T3_B1	Exceptional	27	0.994175	RP-1300_14283-4-pre-T3	52
14283_44_T1_B1	Non	25	0.463547	RP-1300_14283-44-pre-T1	39
14283_45_T2_B1	Non	11	0.72859	RP-1300_14283-45-pre-T2	89
14283_53_T2_B1	Non	18	0	RP-1300_14283-53-pre-T2	56
14283_54_T3_B1	Exceptional	15	0.506515	RP-1300_14283-54-pre-T3	78
14283_55_T1_B1	Non	48	0.759506	RP-1300_14283-55-pre-T1	75
14283_59_T2_B1	Non	25	0	RP-1300_14283-59-pre-T2	91
14283_62_T1_B1	Non	15	0	RP-1300_14283-62-pre-T1	67
14283_64_T3_B1	Exceptional	18	0.599327	RP-1300_14283-64-pre-T3	37
16223_10_T2_B1	Exceptional	26	0.613279	RP-1300_16223-10-pre-T2	47
16223_16_T1_B1	Exceptional	5	0.939299	RP-1300_16223-16-pre-T1	31
16223_21_T1_B1	Exceptional	9	0.87145	RP-1300_16223-21-pre-T1	44
16223_25_T1_B1	Non	37	0.999651	RP-1300_16223-25-pre-T1	185
16223_6_T1_B1	Exceptional	16	0.529714	RP-1300_16223-6-pre-T1	78
