## Supplemental Table 6 for "Molecular features of exceptional response to neoadjuvant anti-androgen therapy in high-risk localized prostate cancer"

	exceptional_n_mut	exceptional_n_wt	non_exceptional_n_mut	non_exceptional_n_wt
BRCA2	0	13	1	10
FANCA	1	12	0	11
FANCC	0	13	1	10
FANCG	0	13	0	11
BMPR1A	0	13	0	11
FANCF	0	13	0	11
PTEN	0	13	0	11
POLE	0	13	0	11
GEN1	0	13	0	11
BRCA1	0	13	0	11
MUTYH	0	13	0	11
FANCM	0	13	0	11
FANCL	0	13	0	11
FANCI	0	13	0	11
RAD54L	0	13	0	11
WRN	0	13	0	11
HOXB13	0	13	0	11
RNF43	0	13	0	11
CHEK2	0	13	0	11
MSH2	0	13	0	11
BRIP1	0	13	0	11
NTHL1	0	13	0	11
ATM	0	13	0	11
BARD1	0	13	0	11
POLD1	0	13	0	11
FANCD2	0	13	0	11
NBN	0	13	0	11
ATR	0	13	0	11
TP53	0	13	0	11
MRE11A	0	13	0	11
PMS2	0	13	0	11
RECQL4	0	13	0	11
RAD51C	0	13	0	11
ERCC4	0	13	0	11
ERCC5	0	13	0	11
MLH1	0	13	0	11
BLM	0	13	0	11
PALB2	0	13	0	11
RAD51	0	13	0	11
RAD51D	0	13	0	11
BAP1	0	13	0	11
STK11	0	13	0	11
ERCC2	0	13	0	11
FANCE	0	13	0	11
MSH6	0	13	0	11
SMAD4	0	13	0	11
SLX4	0	13	0	11
UBE2T	0	13	0	11
DDB2	0	13	0	11
POLH	0	13	0	11
ERCC3	0	13	0	11
APC	0	13	0	11
